# Whole Genome Assembly of a Hybrid *Trypanosoma cruzi* Strain Assembled with Nanopore Sequencing Alone

**DOI:** 10.1101/2023.07.27.550875

**Authors:** Jill M.C. Hakim, Sneider A Gutierrez Guarnizo, Edith Málaga Machaca, Robert H. Gilman, Monica R. Mugnier

**Affiliations:** Department of Molecular Microbiology and Immunology, Johns Hopkins Bloomberg School of Public Health, Baltimore, Maryland, USA; Department of International Health, Johns Hopkins Bloomberg School of Public Health, Baltimore, Maryland, USA; Asociacion Benefica PRISMA, Lima, Peru; Department of International Health, Johns Hopkins University Bloomberg School of Public Health, Baltimore, MD, USA

## Abstract

*Trypanosoma cruzi* is the causative agent of Chagas disease, which causes 10,000 deaths per year. Despite the high mortality caused by the pathogen, relatively few parasite genomes have been assembled to date; even some commonly used laboratory strains do not have publicly available genome assemblies. This is at least partially due to *T. cruzi’*s highly complex and highly repetitive genome: while describing the variation in genome content and structure is critical to better understanding *T. cruzi* biology and the mechanisms that underlie Chagas disease, the complexity of the genome defies investigation using traditional short read sequencing methods. Here, we have generated a high-quality whole genome assembly of the hybrid Tulahuen strain, a commercially available Type VI strain, using long read Nanopore sequencing without short read scaffolding. Using automated tools and manual curation for annotation, we report a genome with 25% repeat regions, 17% variable multigene family members, and 27% transposable elements. Notably, we find that regions with transposable elements are significantly enriched for surface proteins, and that on average surface proteins are closer to transposable elements compared to other coding regions. This finding supports a possible mechanism for diversification of surface proteins in which mobile genetic elements such as transposons facilitate recombination within the gene family. This work demonstrates the feasibility of nanopore sequencing to resolve complex regions of *T. cruzi* genomes, and with these resolved regions, provides support for a possible mechanism for genomic diversification.
