## Supplemental Table 1 for "Whole Genome Assembly of a Hybrid *Trypanosoma cruzi* Strain Assembled with Nanopore Sequencing Alone"

### Sheet: assembly_comparisons
DTU	Strain	Size (MB)	Contig or scaffold number	N50	method	Short_long	Busco (c)
Tc1	Brazil A4	45.56	402	914771	PacBio and HiC	Long	129
Tc2	Y C6	47.22	266	889019	PacBio and HiC	Long	128
Tc5	Bug2148	55.22	934	196760	PacBio	Long	126
Tc1	DM28c_2018	53.27	636	317638	PacBio and Illumina	Long	122
Tc1	SylvioX10_1	41.38	47	1006492	PacBio and Illumina	Long	79
Tc6	CL Brenner Esm	32.52	41	870934	BAC cloning	Short	78
Tc6	TCC	87.06	1236	264196	PacBio and Illumina	Long	129
Tc2	Berenice	40.8	923	156193	Nanopore and Illumina	Long	128
Tc6	Tula cl2	83.51	45711	7772	Ion torrent	Short	111
Tc1	Colombiana	30.85	9338	518	Ion torrent	Short	123
Tc3	Strain_231	35.36	8469	14202	Illumina	Short	127
Tc5	SC43	79.9	1235	280948,	Illumina	Short	129
Tc1	G	25.17	1450	74655	Roche 454	Short	127
Tc1	JRcl4	41.48	15312	83591	Ion Torrent and Illumina	Short	126
Tc1	Arequipa	19.05	10224	1932	Roche 454	Short	66
Tc6	CL	65.01	7764	57182	Roche 454	Short	112
Tc6	Tulahuen	48.46	75	872484	Nanopore	Long	115
